# Proteome overabundance enables respiration but limitation onsets carbon overflow

**DOI:** 10.1101/2020.02.20.957662

**Authors:** Rahul Kumar, Aleksandr Illarionov, Petri-Jaan Lahtvee

**Affiliations:** Institute of Technology, University of Tartu, Estonia; Department of Chemistry and Biotechnology, Tallinn University of Technology, Estonia

**Keywords:** nutrient, mitochondria, metabolism, carbon overflow, ribosome, proteome glucose, nitrogen limitation, respiration, fermentation, yeast, cancer, biotechnology

## Abstract

Central carbon metabolism produces energy and precursor metabolites for biomass in heterotrophs. Carbon overflow yields metabolic byproducts and, here, we examined its dependency on nutrient and growth using the unicellular eukaryotic model organism *Saccharomyces cerevisiae*. We performed quantitative proteomics analysis together with metabolic modeling and found that proteome overabundance enabled respiration, and variation in energy efficiency caused distinct composition of biomass at different carbon to nitrogen ratio and growth rate. Our results showed that ceullar resource allocation for ribosomes was determinative of growth rate, but energy constrains on protein synthesis incepted carbon overflow by prioritizing abundance of ribosomes and glycolysis over mitochondria. We proved that glycolytic efficiency affected energy metabolism by making a trade-off between low and high energy production pathways. Finally, we summarized cellular energy budget underlying nutrient-responsive and growth rate-dependent carbon overflow, and suggested implications of results for bioprocesses and pathways relevant in cancer metabolism in humans.
