## Supplementary material for "Proteome overabundance enables respiration but limitation onsets carbon overflow": S1A_Physiology

### Sheet: Supplementary - S1A
S1A: Experimental data generated using a chemical defined culture medium (described in the manuscript). Table metadata is provided in the first two columns of this sheet.
Metadata_Figure 1			Data_Figure 1				Concentration (g/l)		Ratio			Concentrations (g/l)								Yields (g/g)							Yields (mmol/dcw(g))						specific exchange rate (mmol/dcw(g)/h)
Strain	S. cerevisiae CEN.PK113-7D		Condition	Growth (h-1)	Replicate	Dilution (h-1)	Carbon	Nitrogen	C:N (g/g)	C:N (molar)		Biomass	Protein	Glucose*	Glycerol	Acetate	Ethanol	Formate		Ysx	YBP	YSG	YSA	YSE	YSF		Ysx	YSG	YSA	YSE	YSF		rglu	rgly	race	reth	rfor	rO2	rCO2		RQ	Carbon balance
Bioreactor working volume	0,5 litre		C:N (4)	Slow growth	3	0,1±0,01	10,10±0,31	5	2.02055	4.44606		5,0±0,05	2,44±36	ND	ND	ND	ND	ND		0,50±0,005	0,50±0,08	ND	ND	ND	ND		11,16±0,12	ND	ND	ND	ND		1,12±0,01	ND	ND	ND	ND	2,93±0,06	3,09±0,04		1,05±0,03	1,05±0,02
Areation	1 vvm
Type of experiment	Chemostat		C:N (5)		3		9,44±0,15	4	2.36085	5.19486		5,0±0,07		ND	ND	ND	ND	ND		0,53±0,006		ND	ND	ND	ND		10,48±0,14	ND	ND	ND	ND		1,05±0,01	ND	ND	ND	ND	2,98±0,09	2,98±0,13		1,00±0,01	1,10±0,01
Data collection points	Steady state
			C:N (7)		3		9,06±0,11	3	3.01926	6.64365		4,88±0,08		ND	ND	ND	ND	ND		0,54±0,008		ND	ND	ND	ND		10,31±0,15	ND	ND	ND	ND		1,03±0,02	ND	ND	ND	ND	2,93±0,50	2,51±0,23		0,75±0,10	1,04±0,03
Row 3 data (column)	Description
Carbon (H)	Glucose (HPLC quantification)		C:N (10)		3		9,51±0,04	2	4.75482	10.4626		5,0±0,05		ND	ND	ND	ND	ND		0,52±0,005		ND	ND	ND	ND		10,57±0,11	ND	ND	ND	ND		1,06±0,01	ND	ND	ND	ND	3,04±0,34	2,72±0,08		0,90±0,07	1,05±0,01
Nitrogen (I)	Ammonium sulfate (weighing balance quantification)
C:N (J, K)	Carbon to nitrogen (approximate numbers)		C:N (22)		3		10,22±0,05	1	10.2173	22.4823		3,84±0,09	2,13+0,27	ND	ND	ND	ND	0,09±0,004		0,38±0,01	0,55±0,07	ND	ND	ND	0,01±0,00		14,78±0,35	ND	ND	ND	0,49±0,02		1,48±0,04	ND	ND	ND	0,05±0,00	4,19±0,19	4,07±0,22		0,97±0,01	0,91±0,01
Glucose* (O)	Residual glucose
Ysx (U, AB)	Biomass yield on glucose		C:N (38)		3		8,68±0,06	0.5	17.3509	38.1794		2,19±0,03	0,73+0,06	0,73±0,02	0,14±0,007	0,33±0,01	0,80±0,01	0,35±0,01		0,28±0,00	0,33±02	0,02±0,00	0,04±0,00	0,10±0,00	0,04±0,00		20,14±0,27	0,70±0,04	2,53±0,11	7,90±0,17	3,44±0,13		2,01±0,03	0,07±0,00	0,25±0,01	0,79±0,02	0,34±0,01	5,17±0,33	6,30±0,29		1,22±0,09	1,07±0,04
YBP (V)	Protein yield in biomass
YSG (W, AC)	Glycerol yeild on glucose		C:N (75)		3		8,56±0,11	0.25	34.2369	75.3357		1,02±0,04	0,29±0,03	2,62±0,21	0,11±0,004	0,27±0,01	1,08±0,07	0,23±0,02		0,17±0,00	0,27±0,03	0,02±0,00	0,04±0,00	0,18±0,01	0,04±0,00		32,27±0,61	1,22±0,03	4,42±0,22	22,83±0,63	4,80±0,58		3,23±0,06	0,12±0,00	0,44±0,02	2,28±0,06	0,48±0,06	6,66±0,92	7,88±0,83		1,19±0,04	0,94±0,05
YSA (X, AD)	Acetate yield on glucose
YSE (Y, AE)	Ethanol yield on glucose		C:N (4)	Fast growth	2	0,26±0,01	9,07±0,16	5	1.81399	3.99153		3,13±0,07	1,20±0,13	0,04±0,01	ND	0,39±0,01	1,74±0,27	ND		0,35±0,007	0,41±0,05	ND	0,04±0,00	0,19±0,03	ND		16,04±0,35	ND	2,08±0,07	12,03±1,60	ND		4,17±0,10	ND	0,54±0,02	3,13±0,42	ND	7,77±0,60	10,41±0,45		1,35±0,16	1,12±0,04	5.415
YSF (Z, AF)	Formate yield on glucose				2	0,32±0,01	10,5±0,01	5	2.10074	4.62252		2,79±0,07		0,06±0,00	ND	0,42±0,01	1,70±0,17	ND		0,27±0,006		ND	0,04±0,00	0,16±0,02	ND		20,81±0,51	ND	2,52±0,09	13,23±1,62	ND		6,66±0,16	ND	0,81±0,03	4,23±0,52	ND	7,54±0,33	11,66±0,10		1,55±0,10	0,86±0,00
rglu (AH)	Specific glucose uptake rate
rgly (AI)	Specific glycerol production rate
race (AJ)	Specific acetate production rate
reth (AK)	Specific ethanol production rate
rfor (AL)	Specific formate production rate
rO2 (AM)	Specific oxygen consumption rate
rCO2 (AN)	Specific carbon dioxide production rate
RQ (AP)	Respiratory quotient
