## Supplementary material for "Proteome overabundance enables respiration but limitation onsets carbon overflow": S4B_Cellular energy budget

### Sheet: Supplementary S4B
S4B	Cellular energy budget data underlying Figure 4C and 4D
Metadata_S4B			Data_S4B
Abbreviations	Description		ETC (High ATP yield pathway) - Figure 4C
ETC	Electron transport chain			Reference (4)	C:N (22)	C:N (38)	C:N (75)	FG (4)
rglu	Specific glucose uptake rate		rglu	1.18	1.55	2.1	3.31	4.82
rATP	Specific ATP exchange (prodcution/consumption) rate		ETC - rATP - production	7.80592	12.2317	15.023	16.6405	21.6032
GAEC	Growth associated energy costs		ETC - ATP yield	6.61519	7.84091	7.1199	5.02733	4.48199
NGAM	Non-growth associated maitenance
			Glycolysis (Low ATP yield pathway) - Figure 4C
Category	Metabolic reactions (Source_S4A)			Reference (4)	C:N (22)	C:N (38)	C:N (75)	FG (4)
ETC (rATP)	r_0226 + r_1022		rglu	1.18	1.55	2.1	3.31	4.82
Glycolysis (rATP)	(r_0892 + r_0962) - (r_4235 + r_0886 + r_0534)		Glycolysis - rATP - production	1.3913	2.13127	2.1	5.4473	7.29494
NGAM	r_4046		Glycolysis - ATP yield	1.17907	1.36621	2.1	1.64571	1.51347
Biomass (polymerization)	r_4041
Biomass (metabolic)	(ETC + Glycolysis) - (NGAM + Biomass (polymerizaion))
GAEC	Biomass (polymerization) + Biomass (metabolic)		GAEC - Figure 4D
Glucose transport (rglu)	r_1166			Reference (4)	C:N (22)	C:N (38)	C:N (75)	FG (4)
Yield	Flux / r_1166		rglu	1.18	1.55	2.1	3.31	4.82
			rATP - consumption	8.12513	8.44782	8.2426	8.42098	23.0693
Units			GAEC - yield	6.88571	5.41533	3.90646	2.5441	4.78616
Flux Rate	(mmol ATP/ dcw(g)/h)
Yield	(mmol ATP/mmol glucose)		NGAM- Figure 4D
*Reaction numbers and data are taken from the supplementary S4A_Fluxes that also includes variance for each reaction.				Reference (4)	C:N (22)	C:N (38)	C:N (75)	FG (4)
			rglu	1.18	1.55	2.1	3.31	4.82
			rATP - consumption	1.07209	5.91514	9.85812	13.6668	5.82882
			NGAM - yield	0.908548	3.7918	4.67211	4.12894	1.2093
